# The viral oncoproteins Tax and HBZ reprogram the cellular mRNA splicing landscape

**DOI:** 10.1101/2021.01.18.427104

**Authors:** Charlotte Vandermeulen, Tina O’Grady, Bartimee Galvan, Majid Cherkaoui, Alice Desbuleux, Georges Coppin, Julien Olivet, Lamya Ben Ameur, Keisuke Kataoka, Seishi Ogawa, Marc Thiry, Franck Mortreux, Michael A. Calderwood, David E. Hill, Johan Van Weyenbergh, Benoit Charloteaux, Marc Vidal, Franck Dequiedt, Jean-Claude Twizere

## Abstract

While viral infections are known to hijack the transcription and translation of the host cell, the extent to which encoded viral proteins coordinate these perturbations remains unclear. Here we demonstrate that the oncoviral proteins Tax and HBZ interact with specific components of the spliceosome machinery, including the U2 auxiliary factor large subunit (U2AF2), and the complementary factor for APOBEC-1 (A1CF), respectively. Tax and HBZ perturb the splicing landscape in T-cells by altering cassette exons in opposing manners, with Tax inducing exon inclusion while HBZ induces exon exclusion. Among Tax- and HBZ-dependent splicing changes, we identify events that are also altered in Adult T cell leukemia (ATL) patients, and in well-known cancer census genes. Our interactome mapping approach, applicable to other viral oncogenes, has identified spliceosome perturbation as a novel mechanism coordinately used by Tax and HBZ to reprogram the transcriptome.

**Highlights:**

- Tax and HBZ interact with RNA-binding proteins as well as transcription factors
- HTLV-1 encoded proteins Tax and HBZ alter the splicing landscape in T-cells
- Tax and HBZ expression affect alternative splicing of 33 and 63 cancer genes, respectively
- Opposing roles for Tax and HBZ in deregulation of gene expression

**Graphical abstract:** 
