## Supplementary material for "The viral oncoproteins Tax and HBZ reprogram the cellular mRNA splicing landscape": Table S1

### Sheet: List
List of Tables:
1	Tax interactome
2	HBZ interactome
3	Tax results Y2H
4	HBZ results Y2H

### Sheet: 1
Tax interactome
Gene_ID	Gene_Symbol	Y2H_Simonis	VirHost	VirusMentha	Other_litt.	Y2H_2018
59	ACTA2	0	1	0	0	0
60	ACTB	0	0	0	1	0
86	ACTL6A	0	1	0	0	0
259	AMBP	0	0	0	1	0
309	ANXA6	0	1	0	0	0
387	RHOA	0	0	0	1	0
466	ATF1	0	0	0	1	0
467	ATF3	0	0	0	1	0
468	ATF4	0	1	0	0	0
595	CCND1	0	0	0	1	0
604	BCL6	0	1	0	0	0
811	CALR	0	1	0	0	0
894	CCND2	0	1	0	0	0
896	CCND3	0	1	0	0	0
904	CCNT1	0	0	0	1	0
922	CD5L	0	0	0	1	0
991	CDC20	0	0	0	1	0
996	CDC27	0	0	0	1	0
998	CDC42	0	1	0	0	0
1017	CDK2	0	1	0	0	0
1019	CDK4	0	1	0	0	0
1021	CDK6	0	1	0	0	0
1025	CDK9	0	0	0	1	0
1029	CDKN2A	0	0	0	1	0
1030	CDKN2B	0	0	0	1	0
1051	CEBPB	0	1	0	0	0
1111	CHEK1	0	1	0	0	0
1147	CHUK	0	0	0	1	0
1315	COPB1	0	0	0	1	0
1385	CREB1	0	1	0	0	0
1386	ATF2	0	1	0	0	0
1387	CREBBP	0	1	0	0	0
1390	CREM	0	0	0	1	0
1406	CRX	0	1	1	0	0
1739	DLG1	0	1	1	0	0
1742	DLG4	0	1	0	0	0
1958	EGR1	0	0	0	1	0
2002	ELK1	0	0	0	1	0
2005	ELK4	0	0	0	1	0
2033	EP300	0	0	0	1	0
2113	ETS1	0	1	0	0	0
2118	ETV4	0	1	1	0	1
2130	EWSR1	0	1	1	0	1
2189	FANCG	0	1	1	0	0
2273	FHL1	0	0	0	1	0
2274	FHL2	0	0	0	1	0
2275	FHL3	0	0	0	1	0
2782	GNB1	0	0	0	1	0
2783	GNB2	0	0	0	1	0
2874	GPS2	0	1	0	0	0
2934	GSN	0	1	0	0	0
2957	GTF2A1	0	1	0	0	0
2958	GTF2A2	0	0	0	1	0
3065	HDAC1	0	1	0	0	0
3219	HOXB9	0	1	1	0	0
3326	HSP90AB1	0	0	0	1	0
3551	IKBKB	0	1	1	0	0
3603	IL16	0	0	0	1	0
3646	EIF3E	0	1	0	0	1
3725	JUN	0	0	0	1	1
3837	KPNB1	0	0	0	1	0
3851	KRT4	0	0	1	0	0
3853	KRT6A	0	1	1	0	0
3856	KRT8	0	1	1	0	0
3866	KRT15	0	1	1	0	0
4008	LMO7	0	0	0	1	0
4087	SMAD2	0	0	0	1	0
4088	SMAD3	0	0	0	1	0
4089	SMAD4	0	0	0	1	0
4172	MCM3	0	0	0	1	0
4188	MDFI	0	0	0	1	0
4205	MEF2A	0	0	0	1	0
4214	MAP3K1	0	0	0	1	0
4261	CIITA	0	0	0	1	0
4488	MSX2	0	0	0	1	0
4638	MYLK	0	0	0	1	0
4739	NEDD9	0	1	0	0	0
4747	NEFL	0	1	1	0	0
4790	NFKB1	0	0	0	1	0
4791	NFKB2	0	0	0	1	0
4792	NFKBIA	0	0	0	1	0
4801	NFYB	0	0	0	1	0
4846	NOS3	0	1	1	0	0
4899	NRF1	0	1	0	0	0
5063	PAK3	0	1	0	0	0
5295	PIK3R1	0	0	0	1	0
5329	PLAUR	0	0	0	1	0
5359	PLSCR1	0	0	0	1	0
5515	PPP2CA	0	0	0	1	0
5576	PRKAR2A	0	0	0	1	0
5682	PSMA1	0	1	1	0	0
5685	PSMA4	0	0	0	1	0
5692	PSMB4	0	0	0	1	0
5879	RAC1	0	1	0	0	0
5888	RAD51	0	1	0	0	0
5897	RAG2	0	1	0	0	0
5901	RAN	0	0	0	1	0
5902	RANBP1	0	0	0	1	0
5903	RANBP2	0	0	0	1	0
5922	RASA2	0	1	0	0	0
5925	RB1	0	0	0	1	1
5966	REL	0	0	0	1	0
5970	RELA	0	0	0	1	0
5992	RFX4	0	1	1	0	0
6128	RPL6	0	1	0	0	0
6427	SRSF2	0	0	0	1	0
6597	SMARCA4	0	1	0	0	0
6599	SMARCC1	0	1	0	0	0
6605	SMARCE1	0	0	0	1	0
6641	SNTB1	0	1	0	0	0
6667	SP1	0	0	0	1	0
6688	SPI1	0	0	0	1	0
6722	SRF	0	0	0	1	0
6783	SULT1E1	0	0	0	1	0
6839	SUV39H1	0	0	0	1	0
6882	TAF11	0	0	0	1	0
6885	MAP3K7	0	0	0	1	0
6895	TARBP2	0	1	0	0	0
6908	TBP	0	0	0	1	0
6932	TCF7	0	0	0	1	0
7150	TOP1	0	1	0	0	0
7165	TPD52L2	0	0	0	1	0
7187	TRAF3	0	0	0	1	0
7189	TRAF6	0	0	0	1	0
7205	TRIP6	0	1	1	0	0
7283	TUBG1	0	0	0	1	0
7334	UBE2N	0	0	0	1	0
7494	XBP1	0	0	0	1	0
7514	XPO1	0	0	0	1	0
7538	ZFP36	0	1	0	0	0
8379	MAD1L1	0	1	0	0	0
8473	OGT	0	0	0	1	0
8517	IKBKG	0	0	0	1	0
8697	CDC23	0	1	1	0	0
8738	CRADD	0	1	1	0	0
8773	SNAP23	0	0	0	1	0
8825	LIN7A	0	0	0	1	0
8850	KAT2B	0	1	0	0	0
8887	TAX1BP1	0	1	0	0	0
8932	MBD2	0	1	0	0	0
9093	DNAJA3	0	0	0	1	0
9118	INA	0	1	0	0	0
9146	HGS	0	1	1	0	0
9223	MAGI1	0	0	0	1	0
9276	COPB2	0	0	0	1	0
9522	SCAMP1	0	0	0	1	0
9564	BCAR1	0	0	0	1	0
9612	NCOR2	0	0	0	1	0
9682	KDM4A	0	0	0	1	0
9696	CROCC	0	0	0	1	0
9827	RGP1	0	1	1	0	0
10013	HDAC6	0	0	0	1	0
10066	SCAMP2	0	0	0	1	0
10106	CTDSP2	0	1	1	0	0
10346	TRIM22	0	0	0	1	0
10459	MAD2L2	0	1	1	0	0
10498	CARM1	0	1	0	0	0
10681	GNB5	0	0	0	1	0
11199	ANXA10	0	0	0	1	0
11200	CHEK2	0	1	0	0	0
22809	ATF5	0	0	0	1	0
23001	WDFY3	0	1	1	0	0
23118	TAB2	0	0	0	1	0
23373	CRTC1	0	0	0	1	0
23513	SCRIB	0	1	1	0	0
23524	SRRM2	0	1	0	0	0
23636	NUP62	0	0	0	1	0
26150	RIBC2	0	1	1	0	0
27434	POLM	0	1	1	0	0
30851	TAX1BP3	0	0	0	1	0
50804	MYEF2	0	1	1	0	1
51160	VPS28	0	1	1	0	0
51171	HSD17B14	0	1	1	0	0
51176	LEF1	0	0	0	1	0
51324	SPG21	0	1	1	0	0
51367	POP5	0	1	1	0	0
51545	ZNF581	0	1	1	0	1
54927	CHCHD3	0	1	1	0	0
55697	VAC14	0	0	0	1	0
55914	ERBIN	0	1	1	0	0
56998	CTNNBIP1	0	1	1	0	0
60491	NIF3L1	0	1	1	0	0
64147	KIF9	0	1	1	0	0
64236	PDLIM2	0	0	0	1	0
64754	SMYD3	0	0	0	1	0
64784	CRTC3	0	0	0	1	0
64927	TTC23	0	1	1	0	0
64968	MRPS6	0	1	1	0	0
79165	LENG1	0	1	1	0	0
79622	SNRNP25	0	1	1	0	0
79873	NUDT18	0	1	1	0	0
80110	ZNF614	0	1	1	0	1
80125	CCDC33	0	0	0	0	0
80212	CCDC92	0	0	1	0	0
80254	CEP63	0	1	1	0	0
83444	INO80B	0	1	1	0	0
84460	ZMAT1	0	1	1	0	0
84864	RIOX2	0	0	1	0	0
85359	DGCR6L	0	1	1	0	0
89885	FATE1	0	1	1	0	0
91661	ZNF765	0	1	1	0	1
113802	HENMT1	0	1	1	0	0
128653	C20orf141	0	0	0	0	0
149473	CCDC24	0	1	1	0	0
153657	TTC23L	0	1	1	0	0
170954	PPP1R18	0	1	1	0	0
200186	CRTC2	0	0	0	1	0
222484	LNX2	0	1	1	0	0
260425	MAGI3	0	0	0	1	0
283385	MORN3	0	1	1	0	0
340061	TMEM173	0	0	0	1	0
388818	KRTAP26-1	0	1	1	0	0
595101	SMG1P5	0	0	0	0	0
100288797	TMEM239	0	1	1	0	0
1869	E2F1	0	0	0	0	1
5080	PAX6	0	0	0	0	1
1978	EIF4EBP1	0	0	0	0	1
10014	HDAC5	0	0	0	0	1
406	ARNTL	0	0	0	0	1
11338	U2AF2	0	0	0	0	1
5626	PROP1	0	0	0	0	1
7050	TGIF1	0	0	0	0	1
6926	TBX3	0	0	0	0	1
1656	DDX6	0	0	0	0	1
6626	SNRPA	0	0	0	0	1
8440	NCK2	0	0	0	0	1
7403	KDM6A	0	0	0	0	1
7027	TFDP1	0	0	0	0	1
8543	LMO4	0	0	0	0	1
23414	ZFPM2	0	0	0	0	1
22916	NCBP2	0	0	0	0	1
3211	HOXB1	0	0	0	0	1
79650	USB1	0	0	0	0	1
5013	OTX1	0	0	0	0	1
5859	QARS	0	0	0	0	1
9530	BAG4	0	0	0	0	1
56938	ARNTL2	0	0	0	0	1
7681	MKRN3	0	0	0	0	1
705	BYSL	0	0	0	0	1
10286	BCAS2	0	0	0	0	1
7975	MAFK	0	0	0	0	1
4236	MFAP1	0	0	0	0	1
55509	BATF3	0	0	0	0	1
51329	ARL6IP4	0	0	0	0	1
64782	AEN	0	0	0	0	1
55110	MAGOHB	0	0	0	0	1
58524	DMRT3	0	0	0	0	1
79005	SCNM1	0	0	0	0	1
27042	UTP25	0	0	0	0	1
58492	ZNF77	0	0	0	0	1
84256	FLYWCH1	0	0	0	0	1
284349	ZNF283	0	0	0	0	1
254359	ZDHHC24	0	0	0	0	1
162972	ZNF550	0	0	0	0	1
84807	NFKBID	0	0	0	0	1
147687	ZNF417	0	0	0	0	1
163050	ZNF564	0	0	0	0	1
284391	ZNF844	0	0	0	0	1

### Sheet: 2
HBZ interactome
Gene_ID	Gene_Symbol	Y2H_Simonis_2012	VirHost	VirusMentha	Other litt.	Y2H_2018
466	ATF1	0	1	0	0	0
467	ATF3	0	1	0	0	1
468	ATF4	0	0	0	1	0
1050	CEBPA	0	0	0	1	0
1054	CEBPG	0	1	0	0	0
1059	CENPB	0	0	0	1	0
1385	CREB1	0	1	0	0	0
1386	ATF2	0	1	0	0	0
1387	CREBBP	0	0	0	1	0
1649	DDIT3	0	1	0	0	0
2033	EP300	0	0	0	1	0
2309	FOXO3	0	0	0	1	0
2495	FTH1	0	0	1	0	0
3232	HOXD3	0	0	1	0	0
3609	ILF3	0	0	0	1	0
3659	IRF1	0	0	0	1	0
3665	IRF7	0	0	0	1	0
3725	JUN	0	1	0	0	0
3726	JUNB	0	1	0	0	0
3727	JUND	0	1	0	0	0
4087	SMAD2	0	0	0	1	0
4088	SMAD3	0	0	0	1	0
4089	SMAD4	0	0	0	1	0
4094	MAF	0	1	0	0	0
4097	MAFG	0	1	0	0	0
4773	NFATC2	0	0	0	1	0
5015	OTX2	0	0	1	0	1
5093	PCBP1	0	0	1	0	0
5705	PSMC5	0	0	0	1	0
5718	PSMD12	0	0	0	1	0
5925	RB1	0	0	0	1	0
5970	RELA	0	0	0	1	0
6927	HNF1A	0	0	0	1	0
6945	MLX	0	0	1	0	1
8454	CUL1	0	0	0	1	0
9641	IKBKE	0	0	0	1	0
9802	DAZAP2	0	0	1	0	0
9935	MAFB	0	1	0	0	0
10921	RNPS1	0	0	1	0	1
10962	MLLT11	0	0	1	0	0
11016	ATF7	0	1	0	0	0
11143	KAT7	0	0	1	0	0
23645	PPP1R15A	0	0	0	1	0
50943	FOXP3	0	0	0	1	0
51176	LEF1	0	0	0	1	0
57120	GOPC	0	0	1	0	0
58487	CREBZF	0	1	0	0	1
387357	THEMIS	0	0	0	1	0
440193	CCDC88C	0	0	0	1	0
3162	HMOX1	0	0	0	0	1
2068	ERCC2	0	0	0	0	1
1869	E2F1	0	0	0	0	1
1116	CHI3L1	0	0	0	0	1
5080	PAX6	0	0	0	0	1
6280	S100A9	0	0	0	0	1
6275	S100A4	0	0	0	0	1
2625	GATA3	0	0	0	0	1
7128	TNFAIP3	0	0	0	0	1
10399	RACK1	0	0	0	0	1
5077	PAX3	0	0	0	0	1
1978	EIF4EBP1	0	0	0	0	1
10643	IGF2BP3	0	0	0	0	1
4772	NFATC1	0	0	0	0	1
203068	TUBB	0	0	0	0	1
4005	LMO2	0	0	0	0	1
10014	HDAC5	0	0	0	0	1
7178	TPT1	0	0	0	0	1
9970	NR1I3	0	0	0	0	1
3015	H2AFZ	0	0	0	0	1
5626	PROP1	0	0	0	0	1
51341	ZBTB7A	0	0	0	0	1
6926	TBX3	0	0	0	0	1
1656	DDX6	0	0	0	0	1
30818	KCNIP3	0	0	0	0	1
3646	EIF3E	0	0	0	0	1
6626	SNRPA	0	0	0	0	1
5441	POLR2L	0	0	0	0	1
8487	GEMIN2	0	0	0	0	1
7027	TFDP1	0	0	0	0	1
9869	SETDB1	0	0	0	0	1
79026	AHNAK	0	0	0	0	1
9775	EIF4A3	0	0	0	0	1
7818	DAP3	0	0	0	0	1
4142	MAS1	0	0	0	0	1
23414	ZFPM2	0	0	0	0	1
8848	TSC22D1	0	0	0	0	1
4779	NFE2L1	0	0	0	0	1
22916	NCBP2	0	0	0	0	1
6122	RPL3	0	0	0	0	1
23293	SMG6	0	0	0	0	1
55660	PRPF40A	0	0	0	0	1
79650	USB1	0	0	0	0	1
5013	OTX1	0	0	0	0	1
5859	QARS	0	0	0	0	1
6154	RPL26	0	0	0	0	1
9530	BAG4	0	0	0	0	1
1106	CHD2	0	0	0	0	1
29974	A1CF	0	0	0	0	1
57054	DAZ3	0	0	0	0	1
6209	RPS15	0	0	0	0	1
4821	NKX2-2	0	0	0	0	1
29789	OLA1	0	0	0	0	1
57135	DAZ4	0	0	0	0	1
7681	MKRN3	0	0	0	0	1
6160	RPL31	0	0	0	0	1
6132	RPL8	0	0	0	0	1
7975	MAFK	0	0	0	0	1
253782	CERS6	0	0	0	0	1
6919	TCEA2	0	0	0	0	1
404672	GTF2H5	0	0	0	0	1
10573	MRPL28	0	0	0	0	1
84107	ZIC4	0	0	0	0	1
340168	DPPA5	0	0	0	0	1
54938	SARS2	0	0	0	0	1
23107	MRPS27	0	0	0	0	1
154288	KHDC3L	0	0	0	0	1
9130	FAM50A	0	0	0	0	1
81892	SLIRP	0	0	0	0	1
64949	MRPS26	0	0	0	0	1
79576	NKAP	0	0	0	0	1
1797	DXO	0	0	0	0	1
80764	THAP7	0	0	0	0	1
84545	MRPL43	0	0	0	0	1
64782	AEN	0	0	0	0	1
64928	MRPL14	0	0	0	0	1
79603	CERS4	0	0	0	0	1
92856	IMP4	0	0	0	0	1
9745	ZNF536	0	0	0	0	1
57116	ZNF695	0	0	0	0	1
63931	MRPS14	0	0	0	0	1
79005	SCNM1	0	0	0	0	1
55625	ZDHHC7	0	0	0	0	1
342945	ZSCAN22	0	0	0	0	1
150921	TCF23	0	0	0	0	1
51318	MRPL35	0	0	0	0	1
56943	ENY2	0	0	0	0	1
54555	DDX49	0	0	0	0	1
339324	ZNF260	0	0	0	0	1
158399	ZNF483	0	0	0	0	1
149986	LSM14B	0	0	0	0	1
80742	PRR3	0	0	0	0	1
339318	ZNF181	0	0	0	0	1
84256	FLYWCH1	0	0	0	0	1
84124	ZNF394	0	0	0	0	1
284312	ZSCAN1	0	0	0	0	1
80110	ZNF614	0	0	0	0	1
134266	GRPEL2	0	0	0	0	1
26584	DUX1	0	0	0	0	1
84924	ZNF566	0	0	0	0	1
84775	ZNF607	0	0	0	0	1
80264	ZNF430	0	0	0	0	1
84807	NFKBID	0	0	0	0	1
147687	ZNF417	0	0	0	0	1
150590	C2orf15	0	0	0	0	1
162968	ZNF497	0	0	0	0	1
255403	ZNF718	0	0	0	0	1
163050	ZNF564	0	0	0	0	1
388558	ZNF808	0	0	0	0	1
283847	TERB1	0	0	0	0	1
645683	RPL13AP3	0	0	0	0	1

### Sheet: 3
Tax results Y2H
entrez_gene_id	Tax_clone
5626	pSGTaxD22A
5626	pSGTax
7403	Tax TD 55
64782	psgTaxS336A
3725	psgTaxS336A
3725	psgTaxS336A
5626	psgTaxS336A
5626	psgTaxS336A
3725	Tax K4-8R
3725	Tax K4-8R
7403	Tax K4-8R
3725	Tax R52A
7403	psGtax
163050	TaxK10R
163050	TaxM10
163050	TaxM10
5080	TaxM10
3646	Tax TD1
1656	TD254
1656	TD254
22916	TD254
22916	pSGTaxD22A
1656	pSGTaxD22A
1656	pSGTaxD22A
1656	pSGTaxD22A
1656	pSGTaxD22A
1656	pSGTaxD22A
22916	pSGTaxD22A
22916	pSGTaxD22A
1656	pSGTaxD22A
1656	pSGTaxD22A
1656	pSGTaxD22A
1656	pSGTaxD22A
1656	pSGTaxD22A
1656	pSGTaxD22A
58492	pSGTaxD22A
58492	pSGTaxD22A
58492	pSGTaxD22A
58492	Tax
58492	Tax
23414	Tax
23414	Tax
58492	Tax
1656	Tax
1656	Tax
1656	Tax
91661	Tax
80110	Tax
80110	Tax
80110	Tax
10286	Tax
10286	Tax
10286	Tax
91661	Tax
80110	Tax
91661	Tax
80110	Tax
80110	Tax
80110	Tax
5859	Tax
5859	Tax
9530	Tax
80110	Tax
9530	Tax
80110	Tax
1656	Tax
1656	Tax
1656	Tax
80110	Tax TD 55
55110	Tax TD 55
55110	Tax TD 55
55110	Tax TD 55
27042	Tax TD 55
80110	Tax TD 55
80110	Tax TD 55
5607	Tax TD 55
55110	Tax TD 55
80110	Tax TD 55
80110	Tax TD 55
2118	Tax TD 55
80110	Tax TD 55
80110	Tax TD 55
2118	Tax TD 55
2118	Tax TD 55
80110	Tax TD 55
80110	Tax TD 55
2118	Tax TD 55
5607	Tax TD 55
27042	Tax TD 99
7027	psgTaxS258A
91661	psgTaxS258A
80110	psgTaxS258A
80110	psgTaxS258A
80110	psgTaxS258A
10286	psgTaxS258A
5859	psgTaxS258A
10286	psgTaxS258A
5859	psgTaxS258A
5607	psgTaxS258A
27042	psgTaxS258A
80110	psgTaxS258A
80110	psgTaxS258A
51545	psgTaxS258A
27042	psgTaxS258A
27042	psgTaxS258A
55110	psgTaxS258A
55110	psgTaxS258A
7975	psgTaxS258A
7975	psgTaxS258A
84256	psgTaxS258A
163050	psgTaxS258A
284349	psgTaxS258A
284349	psgTaxS258A
1656	psgTaxS258A
1656	psgTaxS258A
7975	psgTaxS258A
91661	psgTaxS258A
79650	psgTaxS258A
79650	psgTaxS258A
1656	psgTaxS258A
1656	psgTaxS258A
1656	psgTaxS258A
80110	psgTaxS258A
80110	psgTaxS258A
79650	psgTaxS258A
79650	psgTaxS258A
79005	psgTaxS258A
79005	psgTaxS258A
6626	psgTaxS258A
6626	psgTaxS258A
80110	psgTaxS258A
80110	psgTaxS258A
80110	psgTaxS258A
3211	psgTaxS258A
80110	psgTaxS258A
55110	psgTaxS258A
80110	Tax1 (R8K)
80110	Tax1 (R8K)
4236	Tax1 (R8K)
4236	Tax1 (R8K)
2118	Tax1 (R8K)
2118	Tax1 (R8K)
8440	Tax1 (R8K)
8440	Tax1 (R8K)
80110	Tax1 (R8K)
80110	Tax1 (R8K)
55110	Tax1 (R8K)
55110	Tax1 (R8K)
51545	Tax1 (R8K)
51545	Tax1 (R8K)
51545	Tax1 (R8K)
27042	Tax1 (R8K)
80110	Tax1 (R8K)
80110	Tax1 (R8K)
80110	Tax1 (R8K)
91661	Tax1 (R8K)
8440	Tax1 (R8K)
80110	Tax1 (R8K)
3211	Tax1 (R8K)
80110	Tax1 (R8K)
80110	Tax1 (R8K)
80110	Tax1 (R8K)
80110	Tax1 (R8K)
80110	Tax1 (R8K)
80110	Tax1 (R8K)
9530	Tax1 (R8K)
9530	Tax1 (R8K)
80110	Tax1 (R8K)
80110	Tax1 (R8K)
80110	Tax1 (R8K)
80110	Tax1 (R8K)
80110	Tax1 (R8K)
1978	Tax1 (R8K)
9530	Tax1 (R8K)
6626	Tax1 (R8K)
6626	Tax1 (R8K)
79005	Tax1 (R8K)
79005	Tax1 (R8K)
79650	Tax1 (R8K)
79650	Tax1 (R8K)
22916	Tax1 (R8K)
80110	Tax1 (R8K)
80110	Tax1 (R8K)
1656	Tax1 (R8K)
1656	Tax1 (R8K)
1656	Tax1 (R8K)
1656	Tax1 (R8K)
8543	Tax1 (R8K)
284349	Tax1 (R8K)
84256	Tax1 (R8K)
84256	Tax1 (R8K)
84256	Tax1 (R8K)
7975	Tax1 (R8K)
7975	Tax1 (R8K)
9530	Tax1 (R8K)
9530	Tax1 (R8K)
84256	Tax1 (R8K)
84256	Tax1 (R8K)
84256	Tax1 (R8K)
84256	Tax1 (R8K)
84256	Tax1 (R8K)
50804	Tax1 (R8K)
55110	Tax1 (R78K)
55110	Tax1 (R78K)
10286	Tax1 (R78K)
51545	Tax1 (R78K)
80110	Tax1 (R78K)
80110	Tax1 (R78K)
5607	Tax1 (R78K)
5607	Tax1 (R78K)
10286	Tax1 (R78K)
80110	Tax1 (R78K)
8440	Tax1 (R78K)
8440	Tax1 (R78K)
2118	Tax1 (R78K)
9530	Tax1 (R78K)
3211	Tax1 (R78K)
8543	Tax1 (R78K)
58524	Tax1 (R78K)
79650	Tax1 (R78K)
6626	Tax1 (R78K)
80110	Tax1 (R78K)
8543	Tax1 (R78K)
9530	Tax1 (R78K)
9530	Tax1 (R78K)
3211	Tax1 (R78K)
3211	Tax1 (R78K)
3211	Tax1 (R78K)
9530	Tax1 (R78K)
9530	Tax1 (R78K)
79650	Tax1 (R78K)
6626	Tax1 (R78K)
1978	Tax1 (R78K)
1978	Tax1 (R78K)
6626	Tax1 (R78K)
6626	Tax1 (R78K)
79005	Tax1 (R78K)
79005	Tax1 (R78K)
79650	Tax1 (R78K)
79650	Tax1 (R78K)
9530	Tax1 (R78K)
11338	Tax1 (R78K)
9530	Tax1 (R78K)
7681	Tax1 (R78K)
6926	Tax1 (R78K)
1656	Tax1 (R78K)
1656	Tax1 (R78K)
8543	Tax1 (R78K)
8543	Tax1 (R78K)
58524	Tax1 (R78K)
7681	Tax1 (R78K)
1656	Tax1 (R78K)
1656	Tax K4-8R
1656	Tax K4-8R
84256	Tax K4-8R
84256	Tax K4-8R
7975	Tax K4-8R
84256	Tax K4-8R
84256	Tax K4-8R
7681	Tax K4-8R
3211	Tax K4-8R
9530	Tax K4-8R
9530	Tax K4-8R
9530	Tax K4-8R
9530	Tax K4-8R
5925	Tax K4-8R
9530	Tax K4-8R
9530	Tax K4-8R
9530	Tax K4-8R
9530	Tax K4-8R
9530	Tax K4-8R
58492	Tax K4-8R
58492	Tax K4-8R
7027	Tax K4-8R
8440	Tax K4-8R
80110	Tax K4-8R
9530	Tax K4-8R
9530	Tax K4-8R
9530	Tax K4-8R
9530	Tax V19M
1978	Tax V19M
1978	Tax V19M
6626	Tax V19M
6626	Tax V19M
79005	Tax V19M
79005	Tax V19M
79650	Tax V19M
79650	Tax V19M
51329	Tax V19M
162972	Tax V19M
162972	Tax V19M
11338	Tax V19M
11338	Tax V19M
11338	Tax V19M
147687	Tax V19M
22916	Tax V19M
22916	Tax V19M
1656	Tax V19M
1656	Tax V19M
8543	Tax V19M
8543	Tax V19M
8543	Tax V19M
84807	Tax V19M
1656	Tax V19M
1656	Tax V19M
284349	Tax V19M
7975	Tax V19M
7975	Tax V19M
5626	Tax V19M
8543	Tax V19M
6626	Tax V19M
7975	Tax V19M
7975	Tax V19M
27042	Tax V19M
80110	Tax V19M
80110	Tax V19M
3211	Tax V19M
3211	Tax C29A
3211	Tax C29A
3211	Tax C29A
9530	Tax C29A
9530	Tax C49A
27042	Tax C49A
27042	Tax C49A
6626	Tax C49A
6626	Tax C49A
6626	Tax C49A
79005	Tax C49A
79005	Tax C49A
79650	Tax R42A
79650	Tax R42A
7681	Tax R42A
1656	Tax R42A
1656	Tax R42A
7027	Tax R42A
80110	Tax R42A
80110	Tax R42A
5607	Tax R42A
5859	Tax R42A
7975	Tax R42A
80110	Tax R42A
80110	Tax R42A
8440	Tax R42A
8440	Tax R42A
2118	Tax R42A
2118	Tax R42A
80110	Tax R52A
80110	Tax R52A
6626	Tax R52A
6626	Tax R52A
79005	Tax R52A
79005	Tax R52A
79650	Tax R52A
79650	Tax R52A
6626	Tax R52A
3646	Tax R52A
22916	Tax R52A
22916	Tax R52A
1656	Tax R52A
1656	Tax R52A
8543	Tax R52A
8543	Tax R52A
80110	Tax R52A
80110	Tax R52A
56938	Tax R52A
8543	Tax R52A
84256	Tax R52A
84256	Tax R52A
84256	Tax R52A
7975	Tax R52A
7975	Tax R52A
1656	Tax R52A
1656	Tax R52A
1656	Tax R52A
1656	Tax R52A
1656	Tax R52A
8543	Tax R52A
8543	Tax R52A
8543	Tax R52A
7975	Tax R52A
6626	psGtax
7975	psGtax
7975	psGtax
8543	psGtax
8543	psGtax
55110	psGtax
27042	psGtax
1656	psGtax
1656	psGtax
7975	psGtax
7050	psGtax
7050	psGtax
55110	psGtax
80110	psGtax
254359	psGtax
4236	psGtax
1656	psGtax
1656	psGtax
10014	psGtax
80110	psGtax
55509	psGtax
8440	psGtax
8543	TaxK10R
55110	TaxK10R
9530	TaxK10R
9530	TaxK10R
3211	TaxK10R
9530	TaxK10R
9530	TaxK10R
55110	TaxK10R
55110	TaxK10R
27042	TaxK10R
51545	TaxK10R
51545	TaxK10R
2130	TaxK10R
55110	TaxK10R
55110	TaxK10R
80110	TaxK10R
80110	TaxK10R
80110	TaxK10R
80110	TaxK10R
5607	TaxK10R
5607	TaxK10R
80110	TaxK10R
80110	TaxK10R
8440	TaxK10R
406	TaxK10R
80110	TaxK10R
80110	TaxK10R
8440	TaxK10R
80110	TaxK10R
80110	TaxK10R
80110	TaxK10R
80110	TaxK10R
9530	TaxK10R
9530	TaxK10R
9530	TaxK10R
9530	TaxK10R
9530	TaxK10R
9530	TaxK10R
84256	TaxK10R
7975	TaxK10R
7975	TaxK10R
9530	TaxK10R
9530	TaxK10R
284391	TaxK10R
5925	TaxK10R
9530	TaxM10
9530	TaxM10
9530	TaxM10
9530	TaxM10
9530	TaxM10
9530	TaxM10
9530	TaxM10
9530	TaxM10
9530	TaxM10
5859	TaxM10
6626	TaxM10
7975	TaxM10
7975	TaxM10
7975	TaxM10
55110	TaxM10
55110	TaxM10
27042	TaxM10
9530	TaxK10R
9530	TaxK10R
3211	TaxK10R
9530	TaxK10R
9530	TaxK10R
55110	TaxK10R
55110	TaxK10R
27042	TaxK10R
51545	TaxK10R
51545	TaxK10R
2130	TaxK10R
55110	TaxK10R
55110	TaxK10R
80110	TaxK10R
80110	TaxK10R
80110	TaxK10R
80110	TaxK10R
5607	TaxK10R
5607	TaxK10R
80110	TaxK10R
80110	TaxK10R
8440	TaxK10R
406	TaxK10R
80110	TaxK10R
80110	TaxK10R
8440	TaxK10R
80110	TaxK10R
80110	TaxK10R
80110	TaxK10R
80110	TaxK10R
9530	TaxK10R
9530	TaxK10R
9530	TaxK10R
9530	TaxK10R
9530	TaxK10R
9530	TaxK10R
84256	TaxK10R
7975	TaxK10R
7975	TaxK10R
9530	TaxK10R
9530	TaxK10R
284391	TaxK10R
5925	TaxK10R
9530	TaxM10
9530	TaxM10
9530	TaxM10
9530	TaxM10
9530	TaxM10
9530	TaxM10
9530	TaxM10
9530	TaxM10
9530	TaxM10
5859	TaxM10
6626	TaxM10
7975	TaxM10
7975	TaxM10
7975	TaxM10
55110	TaxM10
55110	TaxM10
27042	TaxM10
8543	TaxM10
80110	TaxM10
5013	TaxM10
6626	TaxM10
6626	TaxM10
6626	TaxM10
6626	TaxM10
6626	TaxM10
1656	TaxM10
1656	TaxM10
1656	TaxM10
8543	TaxM10
8543	TaxM10
1656	TaxM10
1656	TaxM10
1656	TaxM10
1656	TaxM10
163050	TaxM10
8543	TaxM10
84256	TaxM10
84256	TaxM10
1656	TaxM10
8543	TaxM10
8543	TaxM10
8543	TaxM10
84256	TaxM10
84256	TaxM10
80110	TaxM22
80110	TaxM22
5859	TaxM22
254359	TaxM22
9530	TaxM22
9530	TaxM22
9530	TaxM22
3211	TaxM22
9530	TaxM22
9530	TaxM22
5859	TaxM22
5859	TaxM22
6626	TaxM22
79005	TaxM22
7681	TaxM22
1656	TaxM22
1656	TaxM22
84256	TaxM22
84256	TaxM22
9530	TaxM22
80110	TaxM22
80110	TaxM22
27042	TaxM47
27042	TaxM47
51545	TaxM47
80110	TaxM47
27042	TaxM47
5607	TaxM47
5859	TaxM47
80110	TaxM47
91661	TaxM47
5859	TaxM47
7027	TaxM47
80110	TaxM47
27042	TaxM47
6626	TaxM47
705	TaxM47
1656	TaxM47
1656	TaxM47
1656	TaxM47
1656	TaxM47
80110	TaxM47
1656	TaxM47
1656	TaxM47
8543	TaxM47
8543	TaxM47
80110	TaxM47
80110	TaxM47
80110	TaxM47
1656	TaxM47
1656	TaxM47
84256	TaxM47
284349	TaxM47
84256	TaxM47
84256	TaxM47
80110	TaxM47
80110	TaxM47
7975	TaxM47
1656	TaxM47
1656	TaxM47
1656	TaxM47
8543	TaxM47
8543	TaxM47
8543	TaxM47
84256	TaxM47
84256	TaxM47
84256	TaxM47
80110	TaxM47
5859	TaxM47
7975	TaxM47
7975	TaxM47
5859	TaxM33
80110	TaxM33
80110	TaxM33
9530	TaxM33
9530	TaxM33
9530	Tax C36A
9530	Tax C36A
9530	Tax C36A
9530	Tax C36A
9530	Tax C36A
1869	TD 55
6626	psgTaxS258A
5626	psgTaxS258A
5626	psgTaxS258A
1869	psgTaxS336A
3725	Tax K4-8R
5626	Tax C29A
5626	Tax C49A
5626	Tax C49A
3725	Tax R52A
5626	TaxK10R
5626	TaxK10R
6626	TaxM10
6626	TaxM10
5626	TaxM10
79650	TaxTD1
1656	TaxTD1
8543	pSGTaxD22A
8543	pSGTaxD22A
8543	pSGTaxD22A
8543	pSGTaxD22A
8543	pSGTaxD22A
1656	pSGTaxD22A
8543	pSGTaxD22A
8543	pSGTaxD22A
3211	pSGTaxD22A
7681	Tax
5626	Tax
1656	Tax
5626	Tax
7681	Tax
7681	Tax
3211	Tax
3211	Tax
3211	Tax
9530	Tax
9530	Tax
9530	Tax
80110	Tax
7975	Tax
7975	Tax TD 55
51545	Tax TD 55
51545	Tax TD 55
51545	Tax TD 55
3211	Tax TD 55
8440	Tax TD 99
8440	Tax TD 99
9530	psgTaxS258A
9530	psgTaxS258A
7027	psgTaxS258A
2130	psgTaxS258A
79650	psgTaxS258A
8440	Tax1 (R8K)
4236	Tax1 (R8K)
3211	Tax1 (R8K)
9530	Tax1 (R8K)
27042	Tax1 (R78K)
5859	Tax1 (R78K)
79650	Tax1 (R78K)
84256	Tax1 (R78K)
84256	Tax1 (R78K)
84256	Tax1 (R78K)
80110	Tax1 (R78K)
51329	Tax V19M
8543	Tax V19M
5859	Tax C29A
51545	Tax R52A
80110	Tax R52A
80110	Tax R52A
9530	Tax R52A
9530	psGtax
5859	psGtax
22916	psGtax
7975	psGtax
3646	TaxK10R
22916	TaxK10R
8543	TaxK10R
6626	TaxK10R
55110	TaxM10
1656	TaxM10
1656	TaxM10
80110	TaxM10
8440	TaxM10
55110	TaxM10
7975	TaxM22
79650	TaxM47
9530	TaxM47

### Sheet: 4
HBZ results Y2H
entrez_gene_id	HBZ clone
7975	HBZ
5859	HBZ
80110	HBZ
80110	HBZ
9530	HBZ
9530	HBZ
9530	HBZ
9869	HBZ
6574	HBZ-SP1 AD 1-77
6574	HBZ-SP1 AD 1-77
5077	HBZ-SP1 AD 1-77
645683	HBZ-SP1 AD 1-77
645683	HBZ-SP1 AD 1-77
134266	HBZ-SP1 AD 1-77
134266	HBZ-SP1 AD 1-77
10643	HBZ-SP1 AD 1-77
10643	HBZ-SP1 AD 1-77
4142	HBZ-SP1 AD 1-77
4142	HBZ-SP1 AD 1-77
55625	HBZ-SP1 AD 1-77
55625	HBZ-SP1 AD 1-77
339324	HBZ-SP1 AD 1-77
339324	HBZ-SP1 AD 1-77
51341	HBZ-SP1 AD 1-77
51341	HBZ-SP1 AD 1-77
4142	HBZ-SP1 AD 1-77
7818	HBZ-SP1 AD 1-77
4772	HBZ-SP1 AD 1-77
57054	HBZ-SP1 AD 1-77
57054	HBZ-SP1 AD 1-77
4142	HBZ-SP1 AD 1-77
4142	HBZ-SP1 AD 1-77
57135	HBZ-SP1 AD 1-77
6280	HBZ-SP1 AD 1-77
6280	HBZ-SP1 AD 1-77
6280	HBZ-SP1 AD 1-77
339318	HBZ-SP1 AD 1-77
339318	HBZ-SP1 AD 1-77
9745	HBZ-SP1 AD 1-77
9745	HBZ-SP1 AD 1-77
9130	HBZ-SP1 AD 1-77
4821	HBZ-SP1 AD 1-77
1869	HBZ CD 77-132
6574	HBZ CD 77-132
6574	HBZ CD 77-132
6574	HBZ CD 77-132
84775	HBZ CD 77-132
6574	HBZ CD 77-132
22916	HBZ CD 77-132
6945	HBZ CD 77-132
6574	HBZ CD 77-132
22916	HBZ CD 77-132
80264	HBZ CD 77-132
162968	HBZ CD 77-132
6574	HBZ CD 77-132
2068	HBZ CD 77-132
2068	HBZ CD 77-132
163050	HBZ CD 77-132
64949	HBZ CD 77-132
5626	HBZ CD 77-132
6574	HBZ CD 77-132
84256	HBZ CD 77-132
339324	HBZ CD 77-132
9775	HBZ CD 77-132
7681	HBZ CD 77-132
1869	HBZ CD 77-132
1869	HBZ CD 77-132
1116	HBZ-SP1 Bzip 120-206
79603	HBZ-SP1 Bzip 120-206
150590	HBZ-SP1 Bzip 120-206
150590	HBZ-SP1 Bzip 120-206
6945	HBZ-SP1 Bzip 120-206
5015	HBZ-SP1 Bzip 120-206
9869	HBZ-SP1 Bzip 120-206
56943	HBZ-SP1 Bzip 120-206
1106	HBZ-SP1 Bzip 120-206
1106	HBZ-SP1 Bzip 120-206
1106	HBZ-SP1 Bzip 120-206
5441	HBZ-SP1 Bzip 120-206
79026	HBZ-SP1 Bzip 120-206
958	HBZ-SP1 Bzip 120-206
51318	HBZ-SP1 Bzip 120-206
51318	HBZ-SP1 Bzip 120-206
6945	HBZ-SP1 Bzip 120-206
6945	HBZ-SP1 Bzip 120-206
6945	HBZ-SP1 Bzip 120-206
4779	HBZ-SP1 Bzip 120-206
4779	HBZ-SP1 Bzip 120-206
4779	HBZ-SP1 Bzip 120-206
4779	HBZ-SP1 Bzip 120-206
4779	HBZ-SP1 Bzip 120-206
4779	HBZ-SP1 Bzip 120-206
4779	HBZ-SP1 Bzip 120-206
6945	HBZ-SP1 Bzip 120-206
4779	HBZ-SP1 Bzip 120-206
4779	HBZ-SP1 Bzip 120-206
4779	HBZ-SP1 Bzip 120-206
6945	HBZ-SP1 Bzip 120-206
6945	HBZ-SP1 Bzip 120-206
6945	HBZ-SP1 Bzip 120-206
6945	HBZ-SP1 Bzip 120-206
6945	HBZ-SP1 Bzip 120-206
6945	HBZ-SP1 Bzip 120-206
6945	HBZ-SP1 Bzip 120-206
6945	HBZ-SP1 Bzip 120-206
6945	HBZ-SP1 Bzip 120-206
6945	HBZ-SP1 Bzip 120-206
6945	HBZ-SP1 Bzip 120-206
6945	HBZ-SP1 Bzip 120-206
6945	HBZ-SP1 Bzip 120-206
4779	HBZ-SP1 Bzip 120-206
4779	HBZ-SP1 Bzip 120-206
4779	HBZ-SP1 Bzip 120-206
6945	HBZ-SP1 Bzip 120-206
6945	HBZ-SP1 Bzip 120-206
6945	HBZ-SP1 Bzip 120-206
6945	HBZ-SP1 Bzip 120-206
6945	HBZ-SP1 Bzip 120-206
6945	HBZ-SP1 Bzip 120-206
6945	HBZ-SP1 Bzip 120-206
6945	HBZ-SP1 Bzip 120-206
6945	HBZ-SP1 Bzip 120-206
339324	HBZ-SP1 Bzip 120-206
6945	HBZ-SP1 Bzip 120-206
6945	HBZ-SP1 Bzip 120-206
6945	HBZ-SP1 Bzip 120-206
6945	HBZ-SP1 Bzip 120-206
6945	HBZ-SP1 Bzip 120-206
6945	HBZ-SP1 Bzip 120-206
467	HBZ-SP1 Bzip 120-206
58487	HBZ-SP1 Bzip 120-206
2068	HBZ-SP1 AD+CD 1-132
58487	HBZ-SP1 CD +Bzip 77-206
58487	HBZ-SP1 CD +Bzip 77-206
4779	HBZ-SP1 CD +Bzip 77-206
4779	HBZ-SP1 CD +Bzip 77-206
4779	HBZ-SP1 CD +Bzip 77-206
4779	HBZ-SP1 CD +Bzip 77-206
6132	HBZ-SP1 AD +BR2 1-94
5013	HBZ-SP1 AD +BR2 1-94
3646	HBZ-SP1 AD +BR2 1-94
1978	HBZ-SP1 AD +BR2 1-94
1978	HBZ-SP1 AD +BR2 1-94
6275	HBZ-SP1 AD +BR2 1-94
79005	HBZ-SP1 AD +BR2 1-94
6626	HBZ-SP1 AD +BR2 1-94
1797	HBZ-SP1 AD +BR2 1-94
23107	HBZ-SP1 AD +BR2 1-94
79650	HBZ-SP1 AD +BR2 1-94
79650	HBZ-SP1 AD +BR2 1-94
79650	HBZ-SP1 AD +BR2 1-94
64782	HBZ-SP1 AD +BR2 1-94
64782	HBZ-SP1 AD +BR2 1-94
3646	HBZ-SP1 AD +BR2 1-94
7178	HBZ-SP1 AD +BR2 1-94
29974	HBZ-SP1 AD +BR2 1-94
23414	HBZ-SP1 AD +BR2 1-94
2068	HBZ-SP1 AD +BR2 1-94
2068	HBZ-SP1 AD +BR2 1-94
5626	HBZ-SP1 AD +BR2 1-94
5080	HBZ-SP1 AD +BR2 1-94
26584	HBZ-SP1 AD +BR2 1-94
26584	HBZ-SP1 AD +BR2 1-94
388558	HBZ-SP1 AD +BR2 1-94
57116	HBZ-SP1 AD +BR2 1-94
54938	HBZ-SP1 AD +BR2 1-94
9970	HBZ-SP1 AD +BR2 1-94
467	HBZ-SP1 AD +BR2 1-94
23293	HBZ-SP1 AD +BR2 1-94
645683	HBZ-SP1 AD +BR2 1-94
645683	HBZ-SP1 AD +BR2 1-94
10643	HBZ-SP1 AD +BR2 1-94
203068	HBZ-SP1 AD +BR2 1-94
55625	HBZ-SP1 AD +BR2 1-94
339324	HBZ-SP1 AD +BR2 1-94
253782	HBZ-SP1 AD +BR2 1-94
253782	HBZ-SP1 AD +BR2 1-94
57135	HBZ-SP1 AD +BR2 1-94
283847	HBZ-SP1 AD +BR2 1-94
4142	HBZ-SP1 AD +BR2 1-94
253782	HBZ-SP1 AD +BR2 1-94
84107	HBZ-SP1 AD +BR2 1-94
80742	HBZ-SP1 AD +BR2 1-94
80742	HBZ-SP1 AD +BR2 1-94
80742	HBZ-SP1 AD +BR2 1-94
154288	HBZ-SP1 AD +BR2 1-94
154288	HBZ-SP1 AD +BR2 1-94
340168	HBZ-SP1 AD +BR2 1-94
6154	HBZ-SP1 AD +BR2 1-94
6154	HBZ-SP1 AD +BR2 1-94
8487	HBZ-SP1 AD +BR2 1-94
342945	HBZ-SP1 AD +BR2 1-94
10014	HBZ-SP1 AD +BR2 1-94
6280	HBZ-SP1 AD +BR2 1-94
8487	HBZ-SP1 AD +BR2 1-94
467	HBZ-SP1 AD +BR2 1-94
2068	HBZ-SP1 AD +BR2 1-94
63931	HBZ-SP1 AD +BR2 1-94
1116	HBZ-SP1 AD +BR2 1-94
1116	HBZ-SP1 AD +BR2 1-94
2068	HBZ-SP1 AD +BR2 1-94
29789	HBZ-SP1 AD +BR2 1-94
150590	HBZ-SP1 AD +BR2 1-94
10399	HBZ-SP1 AD +BR2 1-94
63931	HBZ-SP1 AD +BR2 1-94
55660	HBZ-SP1 AD +BR2 1-94
51318	HBZ-SP1 AD +BR2 1-94
6122	HBZ-SP1 AD +BR2 1-94
958	HBZ-SP1 AD +BR2 1-94
10399	HBZ-SP1 AD +BR2 1-94
203068	HBZ-SP1 AD +BR2 1-94
467	HBZ-SP1 AD +BR2 1-94
81892	HBZ-SP1 AD +BR2 1-94
55660	HBZ-SP1 AD +BR2 1-94
203068	HBZ-SP1 AD +BR2 1-94
958	HBZ-SP1 AD +BR2 1-94
6122	HBZ-SP1 AD +BR2 1-94
150590	HBZ-SP1 AD +BR2 1-94
51318	HBZ-SP1 AD +BR2 1-94
958	HBZ-SP1 AD +BR2 1-94
64928	HBZ-SP1 AD +BR2 1-94
84924	HBZ-SP1 AD +BR2 1-94
10791	HBZ-SP1 AD +BR2 1-94
404672	HBZ-SP1 AD +BR2 1-94
64928	HBZ-SP1 AD +BR2 1-94
158399	HBZ-SP1 AD +BR2 1-94
158399	HBZ-SP1 AD +BR2 1-94
9869	HBZ-SP1 AD +BR2 1-94
6945	HBZ AD +CD +DBD 1-160
23414	HBZ AD +CD +DBD 1-160
4005	HBZ-SP1 AD +BR2 1-94
23414	HBZ-SP1 AD +BR2 1-94
79576	HBZ-SP1 AD +BR2 1-94
4005	HBZ AD +CD +DBD 1-160
3593	HBZ AD +CD +DBD 1-160
23414	HBZ AD +CD +DBD 1-160
79576	HBZ AD +CD +DBD 1-160
57116	HBZ-SP1 AD 1-77
57116	HBZ-SP1 AD 1-77
255403	HBZ-SP1 AD 1-77
255403	HBZ-SP1 AD 1-77
5077	HBZ-SP1 AD 1-77
92856	HBZ-SP1 AD 1-77
81892	HBZ-SP1 AD 1-77
80742	HBZ-SP1 AD 1-77
154288	HBZ-SP1 AD 1-77
340168	HBZ-SP1 AD 1-77
6154	HBZ-SP1 AD 1-77
64782	HBZ CD 77-132
64782	HBZ CD 77-132
80764	HBZ CD 77-132
80764	HBZ CD 77-132
147687	HBZ CD 77-132
80764	HBZ CD 77-132
80764	HBZ CD 77-132
284312	HBZ CD 77-132
3593	HBZ CD 77-132
3593	HBZ CD 77-132
7681	HBZ CD 77-132
6945	HBZ-SP1 Bzip 120-206
6945	HBZ-SP1 Bzip 120-206
6945	HBZ-SP1 Bzip 120-206
6945	HBZ-SP1 Bzip 120-206
6945	HBZ-SP1 Bzip 120-206
54555	HBZ-SP1 AD +BR2 1-94
84775	HBZ-SP1 AD +BR2 1-94
147687	HBZ-SP1 AD +BR2 1-94
7178	HBZ-SP1 AD +BR2 1-94
7178	HBZ-SP1 AD +BR2 1-94
3015	HBZ-SP1 AD +BR2 1-94
3015	HBZ-SP1 AD +BR2 1-94
6926	HBZ-SP1 AD +BR2 1-94
7681	HBZ-SP1 AD +BR2 1-94
80264	HBZ-SP1 AD +BR2 1-94
84807	HBZ-SP1 AD +BR2 1-94
163050	HBZ-SP1 AD +BR2 1-94
7128	HBZ-SP1 AD +BR2 1-94
5077	HBZ-SP1 AD +BR2 1-94
23293	HBZ-SP1 AD +BR2 1-94
4142	HBZ-SP1 AD +BR2 1-94
6209	HBZ-SP1 AD +BR2 1-94
150921	HBZ-SP1 AD +BR2 1-94
340168	HBZ-SP1 AD +BR2 1-94
8487	HBZ-SP1 AD +BR2 1-94
340168	HBZ-SP1 AD +BR2 1-94
150921	HBZ-SP1 AD +BR2 1-94
4821	HBZ-SP1 AD +BR2 1-94
10573	HBZ-SP1 AD +BR2 1-94
2625	HBZ-SP1 AD +BR2 1-94
6919	HBZ-SP1 AD +BR2 1-94
6919	HBZ-SP1 AD +BR2 1-94
6919	HBZ-SP1 AD +BR2 1-94
10399	HBZ-SP1 AD +BR2 1-94
6160	HBZ-SP1 AD +BR2 1-94
10573	HBZ-SP1 AD +BR2 1-94
5015	HBZ-SP1 AD +BR2 1-94
63931	HBZ-SP1 AD +BR2 1-94
10573	HBZ-SP1 AD +BR2 1-94
8848	HBZ-SP1 AD +BR2 1-94
150590	HBZ-SP1 AD +BR2 1-94
1116	HBZ-SP1 AD +BR2 1-94
5441	HBZ-SP1 AD +BR2 1-94
5441	HBZ-SP1 AD +BR2 1-94
203068	HBZ-SP1 AD +BR2 1-94
3162	HBZ-SP1 AD +BR2 1-94
81892	HBZ-SP1 AD +BR2 1-94
84924	HBZ-SP1 AD +BR2 1-94
150590	HBZ-SP1 AD +BR2 1-94
30818	HBZ-SP1 AD +BR2 1-94
84924	HBZ-SP1 AD +BR2 1-94
84545	HBZ-SP1 AD +BR2 1-94
64928	HBZ-SP1 AD +BR2 1-94
10399	HBZ-SP1 AD +BR2 1-94
9869	HBZ-SP1 AD +BR2 1-94
149986	HBZ-SP1 AD +BR2 1-94
5441	HBZ-SP1 AD +BR2 1-94
10791	HBZ-SP1 AD +BR2 1-94
81892	HBZ-SP1 AD +BR2 1-94
81892	HBZ-SP1 AD +BR2 1-94
55625	HBZ-SP1 AD +BR2 1-94
10921	HBZ-SP1 AD +BR2 1-94
9869	HBZ-SP1 AD +BR2 1-94
22916	HBZ AD +CD +DBD 1-160
4005	HBZ AD +CD +DBD 1-160
3593	HBZ AD +CD +DBD 1-160
23414	HBZ AD +CD +DBD 1-160
4142	HBZ AD +CD +DBD 1-160
6945	HBZ-SP1 Bzip 120-206
6945	HBZ-SP1 Bzip 120-206
6945	HBZ-SP1 Bzip 120-206
7027	HBZ-SP1 Bzip 120-206
6945	HBZ-SP1 CD +Bzip 77-206
6945	HBZ-SP1 CD +Bzip 77-206
6945	HBZ-SP1 CD +Bzip 77-206
6945	HBZ-SP1 CD +Bzip 77-206
10921	HBZ-SP1 CD +Bzip 77-206
7027	HBZ-SP1 CD +Bzip 77-206
7027	HBZ-SP1 CD +Bzip 77-206
7027	HBZ-SP1 CD +Bzip 77-206
7027	HBZ-SP1 AD +BR2 1-94
84124	HBZ-SP1 AD +BR2 1-94
1656	HBZ AD +CD +DBD 1-160
1656	HBZ AD +CD +DBD 1-160
1656	HBZ-SP1 CD + ZIP 77-160
